# Coordinated immune-epithelial dynamics in the nasal epithelium protect against respiratory virus infection

**DOI:** 10.64898/2026.06.08.726938

**Authors:** Yao Yu Yeo, Hsin-Yi Chen, Bokai Zhu, Yang Wang, Ivan T Lee, Tsuguhisa Nakayama, Yuchen Wang, Huaying Qiu, Kate B Juergens, Sei Chung, Carol H Yan, Clara S Kummerer, Hendrik A Michel, Andrew Z Ma, Wenrui Wu, Jayakar V Nayak, Garry P Nolan, David R McIlwain, Alexandar Tzankov, Matthias S Matter, Chien-Ting Wu, Sizun Jiang

## Abstract

Epithelial remodeling is a hallmark of host antiviral responses that strengthen barrier defenses against infection. Our current understanding of viral pathophysiology within the nasal epithelium, the initial site of most respiratory viral infections, remains incomplete due to limited understanding of the native tissue architecture and protective epithelial remodeling during immune events. Leveraging coronavirus disease 2019 (COVID-19) as a model, we applied spatial multi-omics on nasal cross-sectional tissues to characterize the immune–epithelial landscape during infection, identifying a coordinated increase in goblet cells and suppressive macrophages associated with elevated IL13 in the immune compartment. Our results further reveal that goblet cell and suppressive macrophage enrichment are spatially linked in proximity to IL13–expressing CD4 T cells, consistent with IL13-driven remodeling *in situ*. Using a primary human nasal air–liquid interface model, we demonstrate that IL13 alone is sufficient to remodel epithelial composition and morphology, subsequently restricting viral infection by reshaping the apical mucus barrier of the nasal epithelium. Our findings uncover a spatially organized, IL13–driven circuit for immune-epithelial remodeling as a protective barrier against respiratory viral infections.
