## Supplementary Table for "Coordinated immune-epithelial dynamics in the nasal epithelium protect against respiratory virus infection": Supp_Table_1 Deconvolved_Counts.xls

### Sheet: Supp_Table_1 Deconvolved_Counts
ID	Slide	Patient	ROI	Marker	Type	total	Erythroblasts	Ciliated Cells	Secretory Cells	Squamous Cells	Macrophages	T Cells	Goblet Cells	Developing Secretory and Goblet Cells	Developing Ciliated Cells	Ionocytes	Dendritic Cells	Deuterosomal Cells	Basal Cells	Mitotic Basal Cells	Enteroendocrine Cells	B Cells	Plasmacytoid DCs
1	X0527.INF.TURB_0527.MID.TURB...001...CD45	0527 INF TURB	1	CD45	COVIDpos	1072	0	0	0	0	16.3664	69.5699	109.018	122.341	22.2031	90.5521	21.8435	0	100.099	18.3014	12.7061	0	0
2	X0527.INF.TURB_0527.MID.TURB...002...CD45	0527 INF TURB	2	CD45	COVIDpos	677	0	2.24548	0	6.35851	46.8205	38.1599	62.7017	35.4829	0	52.3116	0	0	95.0624	5.41685	0	0	5.44029
3	X0527.INF.TURB_0527.MID.TURB...003...PANCK	0527 INF TURB	3	PANCK	COVIDpos	468	40.5359	0	56.8771	0	0	0	126.906	28.8155	30.8307	0	5.51569	41.4757	83.0436	0	0	0	0
4	X0527.INF.TURB_0527.MID.TURB...004...PANCK	0527 INF TURB	4	PANCK	COVIDpos	608	0	0	84.8894	0	0	0	131.538	59.4611	61.238	0	2.61142	38.1154	136.146	0	0	0	0
5	X0529.SEPTUM_0601.SEPTUM_7.22.OLFACT.1...001...CD45	7/22 OLFACT-1	1	CD45	COVIDpos	701	112.742	0	0	0	6.5172	23.1305	82.7374	31.5817	27.8063	0	7.20996	0	0	0	1.27465	0	0
6	X0529.SEPTUM_0601.SEPTUM_7.22.OLFACT.1...002...CD45	7/22 OLFACT-1	2	CD45	COVIDpos	20399	33.8653	0	0	0	23.9588	58.8068	146.837	84.0744	37.3104	32.3302	2.4115	0	34.9711	0.553005	0	8.88161	0
7	X0529.SEPTUM_0601.SEPTUM_7.22.OLFACT.1...003...CD45	0601 SEPTUM	3	CD45	COVIDpos	1666	10.7409	0	0	0	15.281	36.7012	123.208	20.607	0	83.3213	6.59509	0	51.9734	0	1.57165	0	0
8	X0529.SEPTUM_0601.SEPTUM_7.22.OLFACT.1...004...CD45	0601 SEPTUM	4	CD45	COVIDpos	1023	97.6796	0	0	0	21.3867	29.5757	60.7296	35.423	0	70.5415	10.268	0	56.0372	0.358805	0	0	0
9	X0529.SEPTUM_0601.SEPTUM_7.22.OLFACT.1...005...CD45	0529 SEPTUM	5	CD45	COVIDpos	1378	63.0365	0	0	0	7.09938	14.7777	96.8306	41.7791	76.8502	7.17386	3.35296	0	0	0	4.5831	4.51663	0
10	X0529.SEPTUM_0601.SEPTUM_7.22.OLFACT.1...006...CD45	0529 SEPTUM	6	CD45	COVIDpos	517	20.8586	0	0	0	4.15563	36.4683	81.2036	20.566	43.8073	20.2944	7.35548	0	81.1017	0.886918	1.30203	0	0
11	X0529.SEPTUM_0601.SEPTUM_7.22.OLFACT.1...007...PANCK	0529 SEPTUM	7	PANCK	COVIDpos	430	0	102.902	3.34313	0	0	0	94.1142	64.2728	17.7904	7.37393	0	0	60.1515	2.05231	0	0	0
12	X0529.SEPTUM_0601.SEPTUM_7.22.OLFACT.1...008...PANCK	0529 SEPTUM	8	PANCK	COVIDpos	707	0	67.2521	48.2835	0	0	2.3318	169.298	68.4313	158.701	15.3636	5.5657	0	102.379	0.394113	0	0	0
13	X0529.SEPTUM_0601.SEPTUM_7.22.OLFACT.1...009...PANCK	0601 SEPTUM	9	PANCK	COVIDpos	267	0	67.477	14.2708	0	0.0378828	0	49.7874	33.6828	0	3.33054	1.07495	0.737868	83.7837	0.817038	0	0	0
14	X0529.SEPTUM_0601.SEPTUM_7.22.OLFACT.1...010...PANCK	0601 SEPTUM	10	PANCK	COVIDpos	317	0	40.715	4.34528	0	1.0716	0	59.9722	33.9782	55.8695	8.85563	1.69788	2.81912	90.6756	0	0	0	0
15	X0529.SEPTUM_0601.SEPTUM_7.22.OLFACT.1...011...PANCK	7/22 OLFACT-1	11	PANCK	COVIDpos	358	51.653	3.56594	11.6803	0	0	0	120.036	12.5743	58.9298	3.94863	3.95047	0	69.0547	2.60682	0	0	0
16	X0529.SEPTUM_0601.SEPTUM_7.22.OLFACT.1...012...PANCK	7/22 OLFACT-1	12	PANCK	COVIDpos	586	8.92778	68.0227	10.5499	0	0	2.61766	177.752	8.22066	77.7025	19.6949	7.35212	0	131.16	0	0	0	0
17	X1319.LNP_1347.RNP.1_1352.RMT.1_1385.LNP...003...CD45	1352 RMT-1	3	CD45	COVIDneg	1459	187.333	0	0	0	0	63.1295	83.1393	63.1922	0	117.285	0	0	11.3422	0	1.91307	154.068	26.5977
18	X1319.LNP_1347.RNP.1_1352.RMT.1_1385.LNP...004...CD45	1352 RMT-1	4	CD45	COVIDneg	1230	273.337	0	0	0	0	264.588	197.127	43.1453	0	58.3686	45.7891	0	0	0	0.693949	15.952	0
19	X1319.LNP_1347.RNP.1_1352.RMT.1_1385.LNP...013...PANCK	1352 RMT-1	13	PANCK	COVIDneg	665	61.1282	229.246	44.8611	0	0	3.2036	105.043	0	0	4.70992	0.53865	0	152.27	0	0	0	0
20	X1319.LNP_1347.RNP.1_1352.RMT.1_1385.LNP...014...PANCK	1352 RMT-1	14	PANCK	COVIDneg	420	115.127	63.8691	17.8146	0	0	2.02206	69.3441	0	24.7747	2.62497	0	0	77.4234	0	0	0	0
21	X5.20.20.SUP.TURB_5.20.20.L.OLF.GROO_6.11B.MID.TURB...001...CD45	5/20/20 L OLF GROO	1	CD45	COVIDpos	687	195.001	0	0	0	17.2804	84.6565	86.7238	0	0	49.2925	21.8679	0	96.6608	0	0	14.5168	0
22	X5.20.20.SUP.TURB_5.20.20.L.OLF.GROO_6.11B.MID.TURB...002...CD45	5/20/20 L OLF GROO	2	CD45	COVIDpos	675	75.9917	0	0	0	65.2875	47.5417	175.512	51.9526	0	13.5879	0	0	0	0	3.36772	46.905	18.854
23	X5.20.20.SUP.TURB_5.20.20.L.OLF.GROO_6.11B.MID.TURB...003...CD45	6/11B MID TURB	3	CD45	COVIDpos	887	67.0297	5.55535	0	0	11.6981	54.747	114.671	46.0462	0	64.0341	10.5267	0	329.169	0	0	0	58.5224
24	X5.20.20.SUP.TURB_5.20.20.L.OLF.GROO_6.11B.MID.TURB...004...CD45	6/11B MID TURB	4	CD45	COVIDpos	1100	196.317	0	93.7627	0	33.6233	49.7415	82.0837	0	0	46.3834	10.1613	0	204.894	0	0	0	9.0332
25	X5.20.20.SUP.TURB_5.20.20.L.OLF.GROO_6.11B.MID.TURB...005...PANCK	6/11B MID TURB	5	PANCK	COVIDpos	681	108.241	160.416	33.9887	0	0	0	115.464	101.886	0	9.83748	1.09952	0	123.066	0	0	0	0
26	X5.20.20.SUP.TURB_5.20.20.L.OLF.GROO_6.11B.MID.TURB...006...PANCK	6/11B MID TURB	6	PANCK	COVIDpos	431	105.165	43.6664	9.02504	0	0	1.65602	93.5295	58.6371	19.0005	8.67581	2.93577	0	43.3814	3.32748	0	0	0
27	X7.22.SUP.TURB_5.5.20.MID.TURB_6.11B.SEPTUM...001...CD45	5/5/20 MID TURB	1	CD45	COVIDpos	599	4.16396	105.632	0	0	43.1251	52.1723	185.184	0	0	10.3633	3.96874	0	129.985	0	6.49078	0	8.91379
28	X7.22.SUP.TURB_5.5.20.MID.TURB_6.11B.SEPTUM...002...CD45	5/5/20 MID TURB	2	CD45	COVIDpos	574	0	90.0073	0	0	39.2542	32.1861	193.313	18.6722	0	21.3393	0	0	129.667	0	3.56053	0	0
29	X7.22.SUP.TURB_5.5.20.MID.TURB_6.11B.SEPTUM...003...CD45	7/22 SUP TURB	3	CD45	COVIDpos	1682	76.8401	0	0	0	3.41475	47.0162	55.4511	0	0	37.0501	20.1813	0	61.9239	4.51726	1.06872	13.5365	0
30	X7.22.SUP.TURB_5.5.20.MID.TURB_6.11B.SEPTUM...004...CD45	7/22 SUP TURB	4	CD45	COVIDpos	1936	0	1.31951	0	0	0	25.6346	71.9288	29.3151	0	44.3451	15.6398	0	22.7008	0	10.1162	0	0
31	X7.22.SUP.TURB_5.5.20.MID.TURB_6.11B.SEPTUM...005...PANCK	7/22 SUP TURB	5	PANCK	COVIDpos	273	49.2168	19.4201	0	0	0	0	84.2425	13.3707	14.0701	0	2.81256	0	62.0393	2.82776	0	0	0
32	X7.22.SUP.TURB_5.5.20.MID.TURB_6.11B.SEPTUM...006...PANCK	7/22 SUP TURB	6	PANCK	COVIDpos	562	51.8746	6.63817	26.3139	0	0	2.33586	133.543	60.8966	33.3574	0	2.49694	0	105.487	5.05656	0	0	0
33	X7.22.SUP.TURB_5.5.20.MID.TURB_6.11B.SEPTUM...007...PANCK	5/5/20 MID TURB	7	PANCK	COVIDpos	274	0	0	49.1439	0	0.887194	0	55.4445	13.5272	81.9267	0.839215	3.20469	1.37695	35.5823	1.0674	0	0	0
34	X7.22.SUP.TURB_5.5.20.MID.TURB_6.11B.SEPTUM...008...PANCK	5/5/20 MID TURB	8	PANCK	COVIDpos	294	0	0	73.825	0	0.916536	0	67.7024	17.2085	103.364	1.29564	4.15901	1.31634	20.7833	0.429613	0	0	0
35	X7.22.SUP.TURB_5.5.20.MID.TURB_6.11B.SEPTUM...009...CD45	6/11B SEPTUM	9	CD45	COVIDpos	822	127.277	0	0	0	28.046	84.4244	76.3193	84.7627	0	35.3399	1.41526	0	100.888	0	0	61.5271	0
36	X7.22.SUP.TURB_5.5.20.MID.TURB_6.11B.SEPTUM...010...PANCK	6/11B SEPTUM	10	PANCK	COVIDpos	377	0	107.151	60.0674	0	0.0556228	2.6205	13.6265	15.7686	17.237	12.6007	1.5982	0	113.532	3.74185	0	0	0
37	A20.159U_A20.147J...001...CD45	A20.147J	1	CD45	COVIDpos	1658	126.054	0	0	0	44.3622	110.388	252.234	0	145.208	50.7383	25.4662	0	0	0	0	11.5497	0
38	A20.159U_A20.147J...002...CD45	A20.147J	2	CD45	COVIDpos	1751	305.183	0	0	0	13.755	213.555	251.533	0	41.3347	35.9226	45.7166	0	0	0	0	0	0
39	A20.159U_A20.147J...003...CD45	A20.159U	3	CD45	COVIDpos	1283	0	0	0	86.9652	29.1896	5.07057	141.104	3.12407	22.9643	103.188	34.0769	0	167.803	5.84483	3.66972	0	0
40	A20.159U_A20.147J...004...CD45	A20.159U	4	CD45	COVIDpos	1087	368.496	0	0	0	49.1248	69.6466	201.73	0	0	0	4.0472	0	74.4663	0	9.4893	0	0
41	A20.159U_A20.147J...005...PANCK	A20.159U	5	PANCK	COVIDpos	250	0	3.27836	16.608	0	0	0	69.7741	38.329	56.2811	3.66581	2.59645	0	33.4546	2.01262	0	0	0
42	A20.159U_A20.147J...006...PANCK	A20.159U	6	PANCK	COVIDpos	512	0	23.9232	27.5961	0	0	0	189.146	60.105	81.1595	0	2.07592	0.572246	89.3514	0.811597	0.259222	0	0
43	A20.159U_A20.147J...007...PANCK	A20.147J	7	PANCK	COVIDpos	391	0	18.4416	11.2814	0	0	4.09036	110.526	46.5135	85.178	23.859	2.58935	0	73.365	4.67356	0	3.48253	0
44	A20.159U_A20.147J...008...PANCK	A20.147J	8	PANCK	COVIDpos	410	0	47.4375	131.801	0	0	0	10.207	13.458	77.2288	6.37065	2.05952	0	86.2695	11.1681	0	0	0
45	A20.62.t_1179.1241_1263.1362...001...CD45	1263	1	CD45	COVIDneg	812	88.9656	0	0	0	0	47.4067	52.8183	22.8916	0	30.212	0	0	0	5.05701	0	36.6487	0
46	A20.62.t_1179.1241_1263.1362...002...CD45	1179	2	CD45	COVIDneg	1894	0	11.718	0	0	6.29432	33.2388	62.7367	112.052	0	74.7199	0	0	10.6809	0	2.20109	41.4777	10.8805
47	A20.62.t_1179.1241_1263.1362...003...CD45	1179	3	CD45	COVIDneg	1474	13.1678	20.9537	0	0	0	29.4723	11.1706	82.1154	0	77.1136	0	0	36.8193	0	0	16.502	7.68524
48	A20.62.t_1179.1241_1263.1362...004...CD45	1263	4	CD45	COVIDneg	901	118.877	0	0	0	15.5471	62.0608	89.687	55.3194	0	46.789	0	0	0	0	1.22448	26.4954	0
49	A20.62.t_1179.1241_1263.1362...005...CD45	1241	5	CD45	COVIDneg	1614	59.5718	0	0	0	28.7714	63.8574	141.183	0	0	68.898	0.501386	0	42.5517	0	0	20.57	23.0953
50	A20.62.t_1179.1241_1263.1362...006...CD45	1241	6	CD45	COVIDneg	1236	0	50.1666	0	0	8.01855	31.1132	161.164	72.8275	0	100.948	0	0	60.5961	0	5.2017	5.94143	0.0231687
51	A20.62.t_1179.1241_1263.1362...007...PANCK	1263	7	PANCK	COVIDneg	466	0	106.148	24.0116	0	0	10.3033	59.6943	11.3635	9.43271	7.41771	2.66573	23.3626	123.601	0	0	0	0
52	A20.62.t_1179.1241_1263.1362...008...PANCK	1263	8	PANCK	COVIDneg	488	0	157.213	7.23713	0	0	11.6605	98.1629	3.32967	13.6712	0	2.60497	16.4653	142.655	0	0	0	0
53	A20.62.t_1179.1241_1263.1362...009...PANCK	1179	9	PANCK	COVIDneg	624	0	27.4569	0	0	0	0	200.097	72.4573	151.308	11.2125	10.4343	0	93.251	4.78244	0	0	0
54	A20.62.t_1179.1241_1263.1362...010...PANCK	1179	10	PANCK	COVIDneg	459	0	39.2753	7.14531	0	0	0	153.666	51.9717	68.9922	1.30461	5.95395	5.94798	98.5382	3.20483	0	0	0
55	A20.62.t_1179.1241_1263.1362...011...PANCK	1241	11	PANCK	COVIDneg	480	0	148.551	10.4188	0	0	0	83.2541	19.2984	27.6308	0	0.130691	0	124.61	0	0	0	0.105803
56	A20.62.t_1179.1241_1263.1362...012...PANCK	1241	12	PANCK	COVIDneg	400	0	98.6898	1.32554	0	0.0650246	0	68.4045	20.6137	22.6188	0.582701	0.486571	0	120.213	0	0	0	0
57	A20.62.t_1179.1241_1263.1362...013...CD45	A20-62-t	13	CD45	COVIDpos	632	64.1959	3.74826	0	0	6.24626	78.6194	29.5751	0	0	44.8201	0	0	120.462	8.37227	0	19.9605	0
58	A20.62.t_1179.1241_1263.1362...014...CD45	A20-62-t	14	CD45	COVIDpos	447	59.5432	0	0	0	7.76126	43.6278	47.2009	30.4871	0	12.9209	8.82248	0	29.315	1.41973	0	10.9016	0
59	A20.62.t_1179.1241_1263.1362...015...PANCK	A20-62-t	15	PANCK	COVIDpos	499	2.28231	164.31	0	3.44554	0	0	31.5882	35.7742	57.0838	5.56172	3.50378	0	123.451	0	0	0	0
60	A20.62.t_1179.1241_1263.1362...016...PANCK	A20-62-t	16	PANCK	COVIDpos	524	11.4333	159.794	0	0	0	0	26.7075	48.672	56.0707	5.26089	3.90731	0	117.154	0	0	0	0

### Sheet: Supp_Table_1 MacroSig
Slide	Patient	Marker	Type	m1	m2
X0527.INF.TURB_0527.MID.TURB...001...CD45	0527 INF TURB	CD45	COVIDpos	0.230628	0.120916
X0527.INF.TURB_0527.MID.TURB...002...CD45	0527 INF TURB	CD45	COVIDpos	-0.0296008	0.398582
X0529.SEPTUM_0601.SEPTUM_7.22.OLFACT.1...001...CD45	7/22 OLFACT-1	CD45	COVIDpos	0.0602372	-0.168258
X0529.SEPTUM_0601.SEPTUM_7.22.OLFACT.1...002...CD45	7/22 OLFACT-1	CD45	COVIDpos	0.0588882	0.176101
X0529.SEPTUM_0601.SEPTUM_7.22.OLFACT.1...003...CD45	0601 SEPTUM	CD45	COVIDpos	0.13728	-0.232581
X0529.SEPTUM_0601.SEPTUM_7.22.OLFACT.1...004...CD45	0601 SEPTUM	CD45	COVIDpos	-0.0539782	-0.0493402
X0529.SEPTUM_0601.SEPTUM_7.22.OLFACT.1...005...CD45	0529 SEPTUM	CD45	COVIDpos	0.341297	-0.0332883
X0529.SEPTUM_0601.SEPTUM_7.22.OLFACT.1...006...CD45	0529 SEPTUM	CD45	COVIDpos	0.109298	-0.137256
X1319.LNP_1347.RNP.1_1352.RMT.1_1385.LNP...003...CD45	1352 RMT-1	CD45	COVIDneg	0.00170618	-0.273132
X1319.LNP_1347.RNP.1_1352.RMT.1_1385.LNP...004...CD45	1352 RMT-1	CD45	COVIDneg	0.496635	-0.262389
X5.20.20.SUP.TURB_5.20.20.L.OLF.GROO_6.11B.MID.TURB...001...CD45	5/20/20 L OLF GROO	CD45	COVIDpos	0.180942	-0.0449857
X5.20.20.SUP.TURB_5.20.20.L.OLF.GROO_6.11B.MID.TURB...002...CD45	5/20/20 L OLF GROO	CD45	COVIDpos	0.0496727	0.0203185
X5.20.20.SUP.TURB_5.20.20.L.OLF.GROO_6.11B.MID.TURB...003...CD45	6/11B MID TURB	CD45	COVIDpos	-0.227556	0.0730603
X5.20.20.SUP.TURB_5.20.20.L.OLF.GROO_6.11B.MID.TURB...004...CD45	6/11B MID TURB	CD45	COVIDpos	0.213693	-0.132792
X7.22.SUP.TURB_5.5.20.MID.TURB_6.11B.SEPTUM...001...CD45	5/5/20 MID TURB	CD45	COVIDpos	0.0659301	-0.181365
X7.22.SUP.TURB_5.5.20.MID.TURB_6.11B.SEPTUM...002...CD45	5/5/20 MID TURB	CD45	COVIDpos	0.140378	0.169487
X7.22.SUP.TURB_5.5.20.MID.TURB_6.11B.SEPTUM...003...CD45	7/22 SUP TURB	CD45	COVIDpos	-0.0268035	0.165458
X7.22.SUP.TURB_5.5.20.MID.TURB_6.11B.SEPTUM...004...CD45	7/22 SUP TURB	CD45	COVIDpos	0.0409038	0.0932325
X7.22.SUP.TURB_5.5.20.MID.TURB_6.11B.SEPTUM...009...CD45	6/11B SEPTUM	CD45	COVIDpos	0.0578268	0.0236376
A20.159U_A20.147J...001...CD45	A20.147J	CD45	COVIDpos	0.0903798	0.392363
A20.159U_A20.147J...002...CD45	A20.147J	CD45	COVIDpos	0.298679	0.223755
A20.159U_A20.147J...003...CD45	A20.159U	CD45	COVIDpos	-0.219977	0.0891522
A20.159U_A20.147J...004...CD45	A20.159U	CD45	COVIDpos	0.148396	0.280793
A20.62.t_1179.1241_1263.1362...001...CD45	1263	CD45	COVIDneg	0.102844	-0.258859
A20.62.t_1179.1241_1263.1362...002...CD45	1179	CD45	COVIDneg	-0.128748	-0.120843
A20.62.t_1179.1241_1263.1362...003...CD45	1179	CD45	COVIDneg	-0.203148	-0.227126
A20.62.t_1179.1241_1263.1362...004...CD45	1263	CD45	COVIDneg	0.135628	-0.428806
A20.62.t_1179.1241_1263.1362...005...CD45	1241	CD45	COVIDneg	0.111066	0.0192157
A20.62.t_1179.1241_1263.1362...006...CD45	1241	CD45	COVIDneg	0.219424	-0.0744376
A20.62.t_1179.1241_1263.1362...013...CD45	A20-62-t	CD45	COVIDpos	-0.244026	-0.150915
A20.62.t_1179.1241_1263.1362...014...CD45	A20-62-t	CD45	COVIDpos	0.0802283	-0.210635

### Sheet: Supp_Table_1 GobletSig
Slide	Patient	Marker	Type	goblet	basal
X5.20.20.SUP.TURB_5.20.20.L.OLF.GROO_6.11B.MID.TURB...005...PANCK	6/11B MID TURB	PANCK	COVIDpos	0.760242	0.869685
X5.20.20.SUP.TURB_5.20.20.L.OLF.GROO_6.11B.MID.TURB...006...PANCK	6/11B MID TURB	PANCK	COVIDpos	0.667552	0.891772
X7.22.SUP.TURB_5.5.20.MID.TURB_6.11B.SEPTUM...005...PANCK	7/22 SUP TURB	PANCK	COVIDpos	0.587846	0.648813
X7.22.SUP.TURB_5.5.20.MID.TURB_6.11B.SEPTUM...006...PANCK	7/22 SUP TURB	PANCK	COVIDpos	0.636263	0.638874
X7.22.SUP.TURB_5.5.20.MID.TURB_6.11B.SEPTUM...007...PANCK	5/5/20 MID TURB	PANCK	COVIDpos	0.247217	0.718388
X7.22.SUP.TURB_5.5.20.MID.TURB_6.11B.SEPTUM...008...PANCK	5/5/20 MID TURB	PANCK	COVIDpos	0.793114	0.634456
X7.22.SUP.TURB_5.5.20.MID.TURB_6.11B.SEPTUM...010...PANCK	6/11B SEPTUM	PANCK	COVIDpos	0.723604	0.60243
X1319.LNP_1347.RNP.1_1352.RMT.1_1385.LNP...013...PANCK	1352 RMT-1	PANCK	COVIDneg	-0.153687	0.729431
X1319.LNP_1347.RNP.1_1352.RMT.1_1385.LNP...014...PANCK	1352 RMT-1	PANCK	COVIDneg	0.682698	0.778023
A20.62.t_1179.1241_1263.1362...007...PANCK	1263	PANCK	COVIDneg	0.399461	0.652126
A20.62.t_1179.1241_1263.1362...008...PANCK	1263	PANCK	COVIDneg	0.501382	0.596908
A20.62.t_1179.1241_1263.1362...009...PANCK	1179	PANCK	COVIDneg	0.576562	0.74931
A20.62.t_1179.1241_1263.1362...010...PANCK	1179	PANCK	COVIDneg	0.616363	0.917173
A20.62.t_1179.1241_1263.1362...011...PANCK	1241	PANCK	COVIDneg	0.572139	0.875207
A20.62.t_1179.1241_1263.1362...012...PANCK	1241	PANCK	COVIDneg	0.26328	0.895086
A20.62.t_1179.1241_1263.1362...015...PANCK	A20-62-t	PANCK	COVIDpos	0.13052	0.831033
A20.62.t_1179.1241_1263.1362...016...PANCK	A20-62-t	PANCK	COVIDpos	-0.0334773	0.887355
X0529.SEPTUM_0601.SEPTUM_7.22.OLFACT.1...007...PANCK	0529 SEPTUM	PANCK	COVIDpos	0.419611	0.973495
X0529.SEPTUM_0601.SEPTUM_7.22.OLFACT.1...008...PANCK	0529 SEPTUM	PANCK	COVIDpos	0.903261	0.753727
X0529.SEPTUM_0601.SEPTUM_7.22.OLFACT.1...009...PANCK	0601 SEPTUM	PANCK	COVIDpos	0.667772	0.748205
X0529.SEPTUM_0601.SEPTUM_7.22.OLFACT.1...010...PANCK	0601 SEPTUM	PANCK	COVIDpos	0.717523	0.763667
X0529.SEPTUM_0601.SEPTUM_7.22.OLFACT.1...011...PANCK	7/22 OLFACT-1	PANCK	COVIDpos	0.697623	0.525124
X0529.SEPTUM_0601.SEPTUM_7.22.OLFACT.1...012...PANCK	7/22 OLFACT-1	PANCK	COVIDpos	0.767828	0.565986
X0527.INF.TURB_0527.MID.TURB...003...PANCK	0527 INF TURB	PANCK	COVIDpos	0.652847	0.582551
X0527.INF.TURB_0527.MID.TURB...004...PANCK	0527 INF TURB	PANCK	COVIDpos	0.380333	0.679735
A20.159U_A20.147J...005...PANCK	A20.159U	PANCK	COVIDpos	0.765064	0.933738
A20.159U_A20.147J...006...PANCK	A20.159U	PANCK	COVIDpos	0.756658	0.910547
A20.159U_A20.147J...007...PANCK	A20.147J	PANCK	COVIDpos	0.84356	0.543898
A20.159U_A20.147J...008...PANCK	A20.147J	PANCK	COVIDpos	0.775567	0.467697
