## Supplementary Table for "Coordinated immune-epithelial dynamics in the nasal epithelium protect against respiratory virus infection": Supp_Table_2 Correlating_Genes.csv

Correlated genes in epithelial	Term	Overlap	P-value	Adjusted P-value	Old P-value	Old Adjusted P-value	Odds Ratio	Combined Score	Genes		Correlated genes in immune	Term	Overlap	P-value	Adjusted P-value	Old P-value	Old Adjusted P-value	Odds Ratio	Combined Score	Genes
AKR1C4	Hypoxia	4/200	1.22E-04	9.77E-04	0	0	18.34693878	165.3204626	ERO1A;EFNA1;IGFBP3;PPARGC1A		ANGPTL4	TNF-alpha Signaling via NF-kB	7/200	2.52E-07	5.30E-06	0	0	19.37277692	294.335217	IL1A;PFKFB3;BCL2A1;NFIL3;ZC3H12A;PLAUR;MAP3K8
BIRC5	G2-M Checkpoint	4/200	1.22E-04	9.77E-04	0	0	18.34693878	165.3204626	PTTG1;UBE2C;BIRC5;MKI67		BCL2A1	Hypoxia	5/200	7.52E-05	5.27E-04	0	0	12.99211045	123.3576389	PFKFB3;NFIL3;PLAUR;ENO1;ANGPTL4
CBLC	E2F Targets	4/200	1.22E-04	9.77E-04	0	0	18.34693878	165.3204626	PTTG1;CHEK2;BIRC5;MKI67		BCL6B	Inflammatory Response	5/200	7.52E-05	5.27E-04	0	0	12.99211045	123.3576389	IL1A;CSF3R;PLAUR;LTA;MEFV
CHEK2	Inflammatory Response	3/200	0.002161671	0.007411443	0	0	13.09446038	80.35905008	FZD5;IRAK2;LIF		CACNA1H	IL-6/JAK/STAT3 Signaling	3/87	9.26E-04	0.004046122	0	0	17.31010453	120.9120377	CSF3R;LEPR;MAP3K8
CYFIP2	Glycolysis	3/200	0.002161671	0.007411443	0	0	13.09446038	80.35905008	ERO1A;IGFBP3;PLOD2		CCL25	KRAS Signaling Up	4/200	9.63E-04	0.004046122	0	0	10.08163265	70.01775534	FCER1G;PLAUR;ANGPTL4;MMP9
EFNA1	KRAS Signaling Up	3/200	0.002161671	0.007411443	0	0	13.09446038	80.35905008	ERO1A;IGFBP3;LIF		CLEC7A	IL-2/STAT5 Signaling	3/199	0.009524092	0.022527071	0	0	7.37680438	34.33113601	NFIL3;IL13;MAP3K8
ERO1A	Epithelial Mesenchymal Transition	3/200	0.002161671	0.007411443	0	0	13.09446038	80.35905008	IGFBP3;FZD8;PLOD2		CREB3L3	Glycolysis	3/200	0.009654459	0.022527071	0	0	7.338987248	34.05536216	ENO1;ANGPTL4;CACNA1H
FANCA	Mitotic Spindle	2/199	0.027372527	0.06027749	0	0	8.365905245	30.10232929	BIRC5;RICTOR		CSF1R	Allograft Rejection	3/200	0.009654459	0.022527071	0	0	7.338987248	34.05536216	IL13;MMP9;ELANE
FEN1	TNF-alpha Signaling via NF-kB	2/200	0.027627183	0.06027749	0	0	8.323232323	29.87170712	EFNA1;LIF		CSF3R	Complement	3/200	0.009654459	0.022527071	0	0	7.338987248	34.05536216	FCER1G;ZEB1;PLAUR
FZD5	p53 Pathway	2/200	0.027627183	0.06027749	0	0	8.323232323	29.87170712	CYFIP2;LIF		ELANE	Cholesterol Homeostasis	2/74	0.011556016	0.024267634	0	0	13.15079365	58.65976046	NFIL3;PLAUR
FZD8	mTORC1 Signaling	2/200	0.027627183	0.06027749	0	0	8.323232323	29.87170712	ERO1A;PLOD2		ENO1	Adipogenesis	2/200	0.071605611	0.107408417	0	0	4.751803752	12.52851946	PFKFB3;ANGPTL4
IGFBP3	Notch Signaling	1/32	0.040803336	0.081606671	0	0	25.73290323	82.31933723	FZD5		ERG	Apical Junction	2/200	0.071605611	0.107408417	0	0	4.751803752	12.52851946	MMP9;NECTIN2
IRAK2	Wnt-beta Catenin Signaling	1/42	0.0532227	0.098257292	0	0	19.44682927	57.04280646	FZD8		ETV7	mTORC1 Signaling	2/200	0.071605611	0.107408417	0	0	4.751803752	12.52851946	NFIL3;ENO1
KDR	Unfolded Protein Response	1/113	0.137058651	0.230082896	0	0	7.093571429	14.0973832	ERO1A		FCER1G	Epithelial Mesenchymal Transition	2/200	0.071605611	0.107408417	0	0	4.751803752	12.52851946	PLAUR;FSTL3
LIF	DNA Repair	1/150	0.177870484	0.230082896	0	0	5.322147651	9.189750296	FEN1		FCGR3A.B	Apical Surface	1/44	0.092453735	0.129435229	0	0	10.76960519	25.64293525	PLAUR
MKI67	UV Response Up	1/158	0.186447344	0.230082896	0	0	5.048917197	8.480193715	FEN1		FLT1	Coagulation	1/138	0.262862418	0.345006924	0	0	3.364284502	4.495102975	MMP9
PLA2G4A	IL-2/STAT5 Signaling	1/199	0.229070617	0.230082896	0	0	3.995151515	5.887754478	LIF		FSTL3	Apoptosis	1/161	0.299539313	0.357695238	0	0	2.877325581	3.468643632	IL1A
PLOD2	Xenobiotic Metabolism	1/200	0.230082896	0.230082896	0	0	3.974874372	5.840344997	CYFIP2		HMGA2	Xenobiotic Metabolism	1/200	0.357695238	0.357695238	0	0	2.308869931	2.373689018	CCL25
PPARGC1A	Estrogen Response Early	1/200	0.230082896	0.230082896	0	0	3.974874372	5.840344997	SLC16A1		IL13	p53 Pathway	1/200	0.357695238	0.357695238	0	0	2.308869931	2.373689018	IL1A
PTTG1	Estrogen Response Late	1/200	0.230082896	0.230082896	0	0	3.974874372	5.840344997	SLC16A1		IL1A	Myogenesis	1/200	0.357695238	0.357695238	0	0	2.308869931	2.373689018	CACNA1H
RICTOR	Allograft Rejection	1/200	0.230082896	0.230082896	0	0	3.974874372	5.840344997	LIF		IL22RA2	KRAS Signaling Dn	1/200	0.357695238	0.357695238	0	0	2.308869931	2.373689018	MEFV
RNLS	Myogenesis	1/200	0.230082896	0.230082896	0	0	3.974874372	5.840344997	IGFBP3		IL34
SERINC5	Interferon Gamma Response	1/200	0.230082896	0.230082896	0	0	3.974874372	5.840344997	PLA2G4A		LEPR
SFXN1	Complement	1/200	0.230082896	0.230082896	0	0	3.974874372	5.840344997	PLA2G4A		LTA
SLC16A1											LTK
UBE2C											MAP3K8
											MEFV
											MFGE8
											MMP9
											MS4A4A
											NECTIN2
											NFAM1
											NFIL3
											NOS3
											NTRK1
											PFKFB3
											PLAUR
											PRAME
											SPO11
											SREBF1
											TWIST2
											ZC3H12A
											ZEB1
											ZIC2
