## Supplementary Table for "Coordinated immune-epithelial dynamics in the nasal epithelium protect against respiratory virus infection": Supp_Table_3 Patient_Metadata.csv

GeoMx Metadata
Groups	Sample ID	Age	Sex	Cohort	Anatomy	panCK ROI#	CD45 ROI#
COVID+	0527 IT			UCSD	Inferior turbinate	2	2
COVID+	0529 Septum	80	F	UCSD	Septum	2	2
COVID+	0601 Septum	57	M	UCSD	Septum	2	2
COVID+	5/20/20 OLF	65	M	UCSD	Olfactory mucosa	2	0
COVID+	5/5/20 MT	88	F	UCSD	Middle turbinate	2	2
COVID+	6/11B MT	65	M	UCSD	Middle turbinate	2	2
COVID+	6/11B Septum	65	M	UCSD	Septum	1	1
COVID+	7/22 OLF	67	M	UCSD	Olfactory mucosa	2	2
COVID+	7/22 ST	67	M	UCSD	Superior turbinate	2	2
COVID+	A20-62-T	54	M	Basel	Ethmoid sinus	2	2
COVID+	A20.147	72	F	Basel	Nasal mucosa	2	2
COVID+	A20.159	75	F	Basel	Nasal mucosa	2	2
COVID-	1179	Unknown	Unknown	Stanford	Middle turbinate	2	2
COVID-	1241	Unknown	Unknown	Stanford	Ethmoid sinus	2	2
COVID-	1263	Unknown	Unknown	Stanford	Uncinate process	2	2
COVID-	1352 RMT1	Unknown	Unknown	Stanford	Middle turbinate	2	2
CODEX Metadata
Groups	Sample ID	Age	Sex	Cohort	ROI#	Group
COVID+	527	Unknown	Unknown	UCSD	10x9	High
COVID+	527	Unknown	Unknown	UCSD	10x9_2	High
COVID+	527	Unknown	Unknown	UCSD	15x17	High
COVID+	527	Unknown	Unknown	UCSD	19x4	Low
COVID+	529	80	F	UCSD	6x26	Low
COVID+	529	80	F	UCSD	6x28	Low
COVID+	520	65	M	UCSD	1	Low
COVID+	0611B	65	M	UCSD	1	Low
COVID+	722	67	M	UCSD	1	Low
COVID+	A20.159	75	F	Basel	7x31_left	High
COVID+	A20.159	75	F	Basel	7x31_right	High
COVID+	A20.159	75	F	Basel	9x14	High
