## Supplementary Table for "Coordinated immune-epithelial dynamics in the nasal epithelium protect against respiratory virus infection": Supp_Table_4 CODEX_Panel.csv

CODEX panel
Target	Clone	Supplier	Catalog #	Oligo	Dilution	Exposure	Channel
MUC5AC	45M1	abcam	ab212636	43	40	1/4 s	Cy3
MUC5B	6F10-E4	abcam	ab105460	68	100	1/4 s	Cy5
C1Q	C1QA/2956	abcam	ab268243	57	100	1/4 s	Cy5
CD4	EPR6855	abcam	ab181724	28	150	1/4 s	Cy3
CD8	C8/144B	Novus	NBP2-34588	8	150	1/4 s	Cy5
FoxP3	236A/E7	Invitrogen	14-4777-82	61	250	1/4 s	Cy5
CD68	D4B9C	CST	26042SF	70	200	1/4 s	Cy3
CD163	EDHu-1	Novus	NB110-40686	77	300	1/4 s	Cy5
CD20	rIGEL/773	Novus	NBP2-54591	48	200	1/4 s	Cy3
C4a	C-2	SCBT	sc-271181	23	200	1/4 s	Cy5
CD15	MMA	Biolegend	394702	14	500	1/4 s	Cy3
Granzyme B	EPR20129-217	abcam	ab219803	81	400	1/4 s	Cy5
CD45RA	HI100	Biolegend	304102	53	125	1/4 s	Cy5
CD45	2B11+PD7/26	Novus	NBP2-34528	56	250	1/4 s	Cy3
CD31	C31.3+C31.7+C31.10	Novus	NBP2-47785	75	250	1/4 s	Cy5
aSMA	polyclonal	abcam	ab5694	69	150	1/4 s	Cy3
E-cadherin	2.40E+11	CST	3195S (custom)	46	100	1/4 s	Cy5
Ki67	B56	BD	556003	6	2000	1/4 s	Cy3
NaKATP	EP1845Y	abcam	ab167390	51	100	1/4 s	Cy5
DIG	21H8	abcam	ab420	79	25	1/2 s	Cy3	Used to target IL13
pan-CytoK	AE1/AE3	SCBT	sc-81714	36	200	1/4 s	Cy5
Streptavidin	/	Invitrogen	S32357	Biotin	100	1/4 s	Cy5	Used to target IFNb
Note:
All antibodies are ordered BSA-free for conjugation
Hoechst dye was used for nuclear staining
